# Using evolution as a tool: Replacing *corolla* in *Drosophila melanogaster* with its *Drosophila mauritiana* ortholog creates a novel hypomorphic allele

**DOI:** 10.1101/2025.06.11.659179

**Authors:** Stefanie Williams, Grace McKown, Zulin Yu, Cynthia Staber, Matt Gibson, R. Scott Hawley

## Abstract

In *Drosophila melanogaster* females, as in most organisms, the segregation of meiotic chromosomes depends on the proper distribution of crossovers along paired maternal and paternal chromosomes. In most cases, crossovers require the synaptonemal complex (SC), a conserved multi-protein structure that forms between homologous chromosomes in meiotic prophase I. Recent studies leveraging hypomorphic alleles suggest that the SC plays a more direct role in the distribution of crossover events. However, identifying additional hypomorphic mutations that avoid catastrophic phenotypes by partially disrupting the SC has been challenging. Here, to create a new hypomorphic allele of the *D. melanogaster* SC gene *corolla*, we used CRISPR/Cas9 to replace it with the coding sequence of its *Drosophila mauritiana* ortholog, yielding *corolla^mau^*. Since the amino acid sequence of SC proteins is rapidly diverging while maintaining the general tripartite structure of the SC, we hypothesized that this replacement would enable the assembly of the SC but show defects in crossover distribution. Indeed, at 25 °C *corolla^mau^* homozygous females exhibited full-length SC with defects in SC maintenance and crossover formation, resulting in moderate levels of chromosome missegregation. At 18 °C, SC maintenance was rescued, and recombination rates were improved, although they remained significantly lower than observed in wild type. Importantly, these phenotypes are less severe than observed in *corolla* null mutant flies, suggesting *corolla^mau^* is a hypomorphic allele. Unexpectedly, in homozygotes we also observed unique polycomplexes composed of the SC proteins Corolla and Corona but lacking the transverse filament protein C(3)G. Overall, we report a novel hypomorphic allele of *corolla* that will enable future studies on the role of the SC in crossover distribution. Further, the unique polycomplexes found in mutant flies may provide new insights into SC protein-protein interactions and SC architecture.

**Author Summary:** In many species, the success of sexual reproduction relies on a protein structure called the synaptonemal complex (SC). The SC forms between the maternal and paternal copies of chromosomes and functions to ensure crossing over. Most prior studies have used SC mutants that have grave defects, preventing the study of nuances in SC function. Here, we replace one of the SC genes in *Drosophila melanogaster* with the ortholog of a close relative, creating a new allele that displays a partial loss-of-function phenotype. At the standard rearing temperature, flies homozygous for this allele exhibit SC maintenance defects, a reduced number of crossover events, and aberrant chromosome segregation. In flies reared at a lower temperature, SC maintenance is rescued but the defects in recombination and chromosome segregation persist. We also found a unique SC protein aggregate in these flies. Altogether, this new mutant reflects a novel approach to study the structure and function of the SC.
