## Supplemental Table 1 for "Using evolution as a tool: Replacing *corolla* in *Drosophila melanogaster* with its *Drosophila mauritiana* ortholog creates a novel hypomorphic allele"

### Sheet: Corolla
Color code:
	Shared between Dmel and Dmau
	Unique in Dmel
	unique in Dmau
Dmel Corolla isoform A (uniprot: Q9VX37_DROME)											Corolla Dmel isoform B (uniprot: X2JKX2_DROME)												Corolla Dmau (A0A6P8L7B3_DROMA)
Elm Name	Instances	Positions	View in Jmol	Elm Description	Cell Compartment	Pattern	PHI-Blast Instance Mapping	Structural Filter Info			Elm Name	Instances	Positions	View in Jmol	Elm Description	Cell Compartment	Pattern	PHI-Blast Instance Mapping	Structural Filter Info				Elm Name	Instances	Positions	View in Jmol	Elm Description	Cell Compartment	Pattern	PHI-Blast Instance Mapping	Structural Filter Info
	(Matched Sequence)											(Matched Sequence)												(Matched Sequence)
DEG_COP1_1	EPSLAGVPSA	215-224 [A]	-	A destruction motif interacts with the COP1 WD 40 domain for target ubiquitination and degradation.	nucleus,	[STDE]{1,3}.{0,2}[TSDE].{2,3}VP[STDE]G{0,1}[FLIMVYPA]	-	-	0.0003906		DEG_APCC_DBOX_1	QRPRLEQVL	39-47 [A]	-	An RxxL-based motif that binds to the Cdh1 and Cdc20 components of APC/C thereby targeting the protein for destruction in a cell cycle dependent manner	nucleus,	.R..L..[LIVM].	-	-	0.0007677			CLV_C14_Caspase3-7	SMTDN	180-184 [A]	-	Caspase-3 and Caspase-7 cleavage site.	cytosol,	[DSTE][^P][^DEWHFYC]D[GSAN]	-	-	0.003094
					cytosol											cytosol								SDRDA	484-488 [A]	-		nucleus
DEG_SCF_FBW7_1	LETPLRS	265-271 [A]	-	The TPxxS phospho-dependent degron binds the FBW7 F box proteins of the SCF (Skp1_Cullin-Fbox) complex.	cytosol,	[LIVMP].{0,2}(T)P..([ST])	-	-	0.0007138		DEG_COP1_1	EPSLAGVPSA	213-222 [A]	-	A destruction motif interacts with the COP1 WD 40 domain for target ubiquitination and degradation.	nucleus,	[STDE]{1,3}.{0,2}[TSDE].{2,3}VP[STDE]G{0,1}[FLIMVYPA]	-	-	0.0003906			DEG_SCF_FBW7_1	LETPLRS	271-277 [A]	-	The TPxxS phospho-dependent degron binds the FBW7 F box proteins of the SCF (Skp1_Cullin-Fbox) complex.	cytosol,	[LIVMP].{0,2}(T)P..([ST])	-	-	0.0007138
					nucleus											cytosol												nucleus
DOC_CKS1_1	LETPLR	265-270 [A]	-	Phospho-dependent motif that mediates docking of CDK substrates and regulators to cyclin-CDK-bound Cks1.	cytosol,	[MPVLIFWYQ].(T)P..	-	-	0.001991		DEG_SCF_FBW7_1	LETPLRS	263-269 [A]	-	The TPxxS phospho-dependent degron binds the FBW7 F box proteins of the SCF (Skp1_Cullin-Fbox) complex.	cytosol,	[LIVMP].{0,2}(T)P..([ST])	-	-	0.0007138			DOC_CKS1_1	LETPLR	271-276 [A]	-	Phospho-dependent motif that mediates docking of CDK substrates and regulators to cyclin-CDK-bound Cks1.	cytosol,	[MPVLIFWYQ].(T)P..	-	-	0.001991
					nucleus											nucleus												nucleus
DOC_CYCLIN_RxL_1	PPCKRLKLEEEE	484-495 [A]	-	Both fungal and mammalian S-phase Cyclin/CDK complexes recognize specific RxL docking motifs in their target proteins.	nucleus,	(.|([KRH].{0,3}))[^EDWNSG][^D][RK][^D]L.{0,1}[FL].{0,3}[EDST]	-	-	0.001879		DOC_CKS1_1	LETPLR	263-268 [A]	-	Phospho-dependent motif that mediates docking of CDK substrates and regulators to cyclin-CDK-bound Cks1.	cytosol,	[MPVLIFWYQ].(T)P..	-	-	0.001991			DOC_CYCLIN_RxL_1	PPSKSLKLEEDE	492-503 [A]	-	Both fungal and mammalian S-phase Cyclin/CDK complexes recognize specific RxL docking motifs in their target proteins.	nucleus,	(.|([KRH].{0,3}))[^EDWNSG][^D][RK][^D]L.{0,1}[FL].{0,3}[EDST]	-	-	0.001879
					membrane,											nucleus												membrane,
					cytosol,						DOC_CYCLIN_RxL_1	PPCKRLKLEEEE	482-493 [A]	-	Both fungal and mammalian S-phase Cyclin/CDK complexes recognize specific RxL docking motifs in their target proteins.	nucleus,	(.|([KRH].{0,3}))[^EDWNSG][^D][RK][^D]L.{0,1}[FL].{0,3}[EDST]	-	-	0.001879								cytosol,
					centriole,											membrane,												centriole,
					Cajal body											cytosol,												Cajal body
DOC_MAPK_gen_1	KELKKRKELIV	26-36 [A]	-	MAPK interacting molecules (e.g. MAPKKs, substrates, phosphatases) carry docking motif that help to regulate specific interaction in the MAPK cascade. The classic motif approximates (R/K)xxxx#x# where # is a hydrophobic residue.	nucleus,	[KR]{0,2}[KR].{0,2}[KR].{2,4}[ILVM].[ILVF]	-	-	0.004324							centriole,							DOC_MAPK_gen_1	RKRKELIV	35-42 [A]	-	MAPK interacting molecules (e.g. MAPKKs, substrates, phosphatases) carry docking motif that help to regulate specific interaction in the MAPK cascade. The classic motif approximates (R/K)xxxx#x# where # is a hydrophobic residue.	nucleus,	[KR]{0,2}[KR].{0,2}[KR].{2,4}[ILVM].[ILVF]	-	-	0.004324
	KKRKELIV	29-36 [A]	-		cytosol											Cajal body								KRKELIV	36-42 [A]	-		cytosol
	KRKELIV	30-36 [A]	-								DOC_MAPK_gen_1	KELKKRKELIV	26-36 [A]	-	MAPK interacting molecules (e.g. MAPKKs, substrates, phosphatases) carry docking motif that help to regulate specific interaction in the MAPK cascade. The classic motif approximates (R/K)xxxx#x# where # is a hydrophobic residue.	nucleus,	[KR]{0,2}[KR].{0,2}[KR].{2,4}[ILVM].[ILVF]	-	-	0.004324				RNKKIVSV	185-192 [A]	-
	KLNKKIVSV	178-186 [A]	-									KKRKELIV	29-36 [A]	-		cytosol								KCKEDEPVAI	281-290 [A]	-
	KCKEVESVAI	275-284 [A]	-									KRKELIV	30-36 [A]	-									DOC_PP1_RVXF_1	PTKQVRFS	294-301 [A]	-	Protein phosphatase 1 catalytic subunit (PP1c) interacting motif binds targeting proteins that dock to the substrate for dephosphorylation. The motif defined is [RK]{0,1}[VI][^P][FW].	nucleus,	..[RK].{0,1}[VIL][^P][FW].	-	-	0.0008301
	KVEKSEEVLHL	363-373 [A]	-									RPRLEQVLF	40-48 [A]	-										AAKQVKFG	417-424 [A]	-		protein phosphatase type 1 complex,
DOC_PP1_RVXF_1	PTKQVRFS	288-295 [A]	-	Protein phosphatase 1 catalytic subunit (PP1c) interacting motif binds targeting proteins that dock to the substrate for dephosphorylation. The motif defined is [RK]{0,1}[VI][^P][FW].	nucleus,	..[RK].{0,1}[VIL][^P][FW].	-	-	0.0008301			KLNKKIVSV	176-184 [A]	-														cytosol
					protein phosphatase type 1 complex,							KCKEVESVAI	273-282 [A]	-									DOC_PP2A_B56_1	ITRIEE	89-94 [A]	-	Docking site required for the regulatory subunit B56 of PP2A for protein dephosphorylation.	nucleus,	([LMFYWIC]..I.E)|(L..[IVLWC].E).	-	-	0.001458
					cytosol							KVEKSEEVLHL	361-371 [A]	-										LVKCKED	279-285 [A]	-		kinetochore,
DOC_PP2A_B56_1	ITRIEE	83-88 [A]	-	Docking site required for the regulatory subunit B56 of PP2A for protein dephosphorylation.	nucleus,	([LMFYWIC]..I.E)|(L..[IVLWC].E).	-	-	0.001458		DOC_PP1_RVXF_1	PTKQVRFS	286-293 [A]	-	Protein phosphatase 1 catalytic subunit (PP1c) interacting motif binds targeting proteins that dock to the substrate for dephosphorylation. The motif defined is [RK]{0,1}[VI][^P][FW].	nucleus,	..[RK].{0,1}[VIL][^P][FW].	-	-	0.0008301				ISHIEE	306-311 [A]	-		chromosome, centromeric region,
	LIKCKEV	273-279 [A]	-		kinetochore,											protein phosphatase type 1 complex,												cytosol
	ISHIEE	300-305 [A]	-		chromosome, centromeric region,											cytosol							DOC_PP4_FxxP_1	FEKP	314-317 [A]	-	The FxxP-like docking motif recognized by the EVH1 domains of the PPP4R3 regulatory subunits of the PP4 holoenzyme	nucleus,	F..P	-	-	0.001731
	FEEISE	341-346 [A]	-		cytosol						DOC_PP2A_B56_1	ITRIEE	81-86 [A]	-	Docking site required for the regulatory subunit B56 of PP2A for protein dephosphorylation.	nucleus,	([LMFYWIC]..I.E)|(L..[IVLWC].E).	-	-	0.001458				FKHP	514-517 [A]	-		nucleoplasm
DOC_PP4_FxxP_1	FKHP	506-509 [A]	-	The FxxP-like docking motif recognized by the EVH1 domains of the PPP4R3 regulatory subunits of the PP4 holoenzyme	nucleus,	F..P	-	-	0.001731			LIKCKEV	271-277 [A]	-		kinetochore,								FSSP	531-534 [A]	-
	FSSP	523-526 [A]	-		nucleoplasm							ISHIEE	298-303 [A]	-		chromosome, centromeric region,							DOC_USP7_MATH_1	PLRSI	274-278 [A]	-	The USP7 MATH domain binding motif variant based on the MDM2 and p53 interactions.	nucleus	[PA][^P][^FYWIL]S[^P]	-	-	0.01239
DOC_USP7_MATH_1	AEPSL	214-218 [A]	-	The USP7 MATH domain binding motif variant based on the MDM2 and p53 interactions.	nucleus	[PA][^P][^FYWIL]S[^P]	-	-	0.01239			FEEISE	339-344 [A]	-		cytosol								PTTSK	464-468 [A]	-
	PSAST	222-226 [A]	-								DOC_PP4_FxxP_1	FKHP	504-507 [A]	-	The FxxP-like docking motif recognized by the EVH1 domains of the PPP4R3 regulatory subunits of the PP4 holoenzyme	nucleus,	F..P	-	-	0.001731				PSKSL	493-497 [A]	-
	PFQSA	229-233 [A]	-									FSSP	521-524 [A]	-		nucleoplasm							DOC_USP7_MATH_2	PDEQPSN	429-435 [A]	-	The USP7 MATH domain binding motif variant based on the EBV EBNA1 interaction.	nucleus	P.E[^P].S[^P]	-	-	0.0007169
	PLRSI	268-272 [A]	-								DOC_USP7_MATH_1	AEPSL	212-216 [A]	-	The USP7 MATH domain binding motif variant based on the MDM2 and p53 interactions.	nucleus	[PA][^P][^FYWIL]S[^P]	-	-	0.01239			DOC_USP7_UBL2_3	KEADK	154-158 [A]	-	The USP7 CTD domain binding motif variant based on the ICP0 and DNMT1 interactions	nucleus	K...K	-	-	0.003742
	PSTSK	456-460 [A]	-									PSAST	220-224 [A]	-										KFGEK	422-426 [A]	-
DOC_USP7_UBL2_3	KELKK	26-30 [A]	-	The USP7 CTD domain binding motif variant based on the ICP0 and DNMT1 interactions	nucleus	K...K	-	-	0.003742			PFQSA	227-231 [A]	-									DOC_WW_Pin1_4	KLETPL	270-275 [A]	-	The Class IV WW domain interaction motif is recognised primarily by the Pin1 phosphorylation-dependent prolyl isomerase.	cytosol,	...([ST])P.	-	-	0.01543
	KEADK	148-152 [A]	-									PLRSI	266-270 [A]	-										ISNSPT	290-295 [A]	-		nucleus
	KLNKK	178-182 [A]	-									PSTSK	454-458 [A]	-										VRFSPY	298-303 [A]	-
DOC_WW_Pin1_4	STISPF	225-230 [A]	-	The Class IV WW domain interaction motif is recognised primarily by the Pin1 phosphorylation-dependent prolyl isomerase.	cytosol,	...([ST])P.	-	-	0.01543		DOC_USP7_UBL2_3	KELKK	26-30 [A]	-	The USP7 CTD domain binding motif variant based on the ICP0 and DNMT1 interactions	nucleus	K...K	-	-	0.003742				DTLSPI	447-452 [A]	-
	KLETPL	264-269 [A]	-		nucleus							KEADK	146-150 [A]	-										RFSSPH	530-535 [A]	-
	ISNSPT	284-289 [A]	-									KLNKK	176-180 [A]	-										NDVTPT	550-555 [A]	-
	VRFSPY	292-297 [A]	-								DOC_WW_Pin1_4	STISPF	223-228 [A]	-	The Class IV WW domain interaction motif is recognised primarily by the Pin1 phosphorylation-dependent prolyl isomerase.	cytosol,	...([ST])P.	-	-	0.01543			LIG_14-3-3_CanoR_1	RFTAAQLM	473-480 [A]	-	Canonical Arg-containing phospho-motif mediating a strong interaction with 14-3-3 proteins.	nucleus,	R[^DE]{0,2}[^DEPG]([ST])(([FWYLMV].)|([^PRIKGN]P)|([^PRIKGN].{2,4}[VILMFWYP]))	-	-	0.004477
	DWLSPS	312-317 [A]	-									KLETPL	262-267 [A]	-		nucleus								RFSSP	530-534 [A]	-		internal side of plasma membrane,
	DTLSPF	439-444 [A]	-									ISNSPT	282-287 [A]	-														cytosol
	RFSSPH	522-527 [A]	-									VRFSPY	290-295 [A]	-									LIG_APCC_ABBA_1	FSPYPE	300-305 [A]	-	Amphipathic motif that is involved in APC/C inhibition by binding of CDH1/CDC20. In metazoan cyclin A, the motif also acts as a degron, enabling the cyclin's degradation in prometaphase.	spindle pole,	[ILVMF].[ILMVP][FHY].[DE]	-	-	0.0003843
	NDVTPT	542-547 [A]	-									DWLSPS	310-315 [A]	-														nucleus,
LIG_14-3-3_CanoR_1	RFTATQFMNY	465-474 [A]	-	Canonical Arg-containing phospho-motif mediating a strong interaction with 14-3-3 proteins.	nucleus,	R[^DE]{0,2}[^DEPG]([ST])(([FWYLMV].)|([^PRIKGN]P)|([^PRIKGN].{2,4}[VILMFWYP]))	-	-	0.004477			DTLSPF	437-442 [A]	-														cytosol
	RFSSP	522-526 [A]	-		internal side of plasma membrane,							RFSSPH	520-525 [A]	-									LIG_BRCT_BRCA1_1	PSSTF	517-521 [A]	-	Phosphopeptide motif which directly interacts with the BRCT (carboxy-terminal) domain of the Breast Cancer Gene BRCA1 with low affinity	nucleus,	.(S)..F	-	-	0.001912
					cytosol							NDVTPT	540-545 [A]	-										QSLRF	527-531 [A]	-		BRCA1-BARD1 complex
LIG_APCC_ABBA_1	FSPYPE	294-299 [A]	-	Amphipathic motif that is involved in APC/C inhibition by binding of CDH1/CDC20. In metazoan cyclin A, the motif also acts as a degron, enabling the cyclin's degradation in prometaphase.	spindle pole,	[ILVMF].[ILMVP][FHY].[DE]	-	-	0.0003843		LIG_14-3-3_CanoR_1	RFTATQFMNY	463-472 [A]	-	Canonical Arg-containing phospho-motif mediating a strong interaction with 14-3-3 proteins.	nucleus,	R[^DE]{0,2}[^DEPG]([ST])(([FWYLMV].)|([^PRIKGN]P)|([^PRIKGN].{2,4}[VILMFWYP]))	-	-	0.004477			LIG_FHA_1	EWTITLR	173-179 [A]	-	Phosphothreonine motif binding a subset of FHA domains that show a preference for a large aliphatic amino acid at the pT+3 position.	nucleus	..(T)..[ILV].	-	-	0.008662
					nucleus,							RFSSP	520-524 [A]	-		internal side of plasma membrane,								ITTKKLE	266-272 [A]	-
					cytosol											cytosol								SPTKQVR	293-299 [A]	-
LIG_BRCT_BRCA1_1	PSSTF	509-513 [A]	-	Phosphopeptide motif which directly interacts with the BRCT (carboxy-terminal) domain of the Breast Cancer Gene BRCA1 with low affinity	nucleus,	.(S)..F	-	-	0.001912		LIG_APCC_ABBA_1	FSPYPE	292-297 [A]	-	Amphipathic motif that is involved in APC/C inhibition by binding of CDH1/CDC20. In metazoan cyclin A, the motif also acts as a degron, enabling the cyclin's degradation in prometaphase.	spindle pole,	[ILVMF].[ILMVP][FHY].[DE]	-	-	0.0003843			LIG_FHA_2	QITRIEE	88-94 [A]	-	Phosphothreonine motif binding a subset of FHA domains that have a preference for an acidic amino acid at the pT+3 position.	nucleus,	..(T)..[DE].	-	-	0.008286
	QSLRF	519-523 [A]	-		BRCA1-BARD1 complex											nucleus,								QNTILES	133-139 [A]	-		Replication fork
LIG_FHA_1	EWTITLR	167-173 [A]	-	Phosphothreonine motif binding a subset of FHA domains that show a preference for a large aliphatic amino acid at the pT+3 position.	nucleus	..(T)..[ILV].	-	-	0.008662							cytosol								SWTSDDI	457-463 [A]	-
	SMTDKLN	174-180 [A]	-								LIG_BRCT_BRCA1_1	PSSTF	507-511 [A]	-	Phosphopeptide motif which directly interacts with the BRCT (carboxy-terminal) domain of the Breast Cancer Gene BRCA1 with low affinity	nucleus,	.(S)..F	-	-	0.001912			LIG_SUMO_SIM_par_1	EWTITLRS	173-180 [A]	-	Motif for the parallel beta augmentation mode of non-covalent binding to SUMO protein.	PML body,	[DEST]{0,5}.[VILPTM][VIL][DESTVILMA][VIL].{0,1}[DEST]{1,10}	-	-	0.004545
	ITTKKLE	260-266 [A]	-									QSLRF	517-521 [A]	-		BRCA1-BARD1 complex								WTITLRS	174-180 [A]	-		nucleus,
	SPTKQVR	287-293 [A]	-								LIG_FHA_1	EWTITLR	165-171 [A]	-	Phosphothreonine motif binding a subset of FHA domains that show a preference for a large aliphatic amino acid at the pT+3 position.	nucleus	..(T)..[ILV].	-	-	0.008662				EDEPVAIS	284-291 [A]	-		nuclear body
	EKTDWLS	309-315 [A]	-									SMTDKLN	172-178 [A]	-										DEPVAIS	285-291 [A]	-
LIG_FHA_2	QITRIEE	82-88 [A]	-	Phosphothreonine motif binding a subset of FHA domains that have a preference for an acidic amino acid at the pT+3 position.	nucleus,	..(T)..[DE].	-	-	0.008286			ITTKKLE	258-264 [A]	-										EPVAIS	286-291 [A]	-
	EATDEDF	335-341 [A]	-		Replication fork							SPTKQVR	285-291 [A]	-									LIG_UBA3_1	LFDLTLAK	55-62 [A]	-	UBA3 adenylation domain binding motif variant based on the UBE2M and UBE2F interactions.	nucleus	[ILM][ILMF].{1,2}[ILM].{0,4}K	-	-	0.001196
LIG_Rb_LxCxE_1	SILIKCKEVESVAISNSPT	271-289 [A]	-	Interacts with the Retinoblastoma protein	nucleus	([DEST]|^).{0,4}[LI].C.E.{1,4}[FLMIVAWPHY].{0,8}([DEST]|$)	-	-	0.0005417			EKTDWLS	307-313 [A]	-										LINELK	198-203 [A]	-
LIG_SUMO_SIM_anti_2	DLTLVK	51-56 [A]	-	Motif for the antiparallel beta augmentation mode of non-covalent binding to SUMO protein.	PML body,	[DEST]{1,10}.{0,1}[VIL][DESTVILMA][VIL][VILM].[DEST]{0,5}	-	-	0.002349		LIG_FHA_2	QITRIEE	80-86 [A]	-	Phosphothreonine motif binding a subset of FHA domains that have a preference for an acidic amino acid at the pT+3 position.	nucleus,	..(T)..[DE].	-	-	0.008286				IFKNIK	247-252 [A]	-
					nucleus,							EATDEDF	333-339 [A]	-		Replication fork							MOD_CDC14_SPxK_1	SPTK	293-296 [A]	-	A subset of Cdk phosphorylation sites conform to the (S)PxK/r pattern that serves as an optimal Cdc14 dephosphorylation site, allowing high catalytic efficiency.	nucleus,	(S)P.[KR]	-	-	0.001227
					nuclear body						LIG_Rb_LxCxE_1	SILIKCKEVESVAISNSPT	269-287 [A]	-	Interacts with the Retinoblastoma protein	nucleus	([DEST]|^).{0,4}[LI].C.E.{1,4}[FLMIVAWPHY].{0,8}([DEST]|$)	-	-	0.0005417				SPIK	450-453 [A]	-		nucleolus,
LIG_SUMO_SIM_par_1	EWTITLRS	167-174 [A]	-	Motif for the parallel beta augmentation mode of non-covalent binding to SUMO protein.	PML body,	[DEST]{0,5}.[VILPTM][VIL][DESTVILMA][VIL].{0,1}[DEST]{1,10}	-	-	0.004545		LIG_SUMO_SIM_anti_2	DLTLVK	49-54 [A]	-	Motif for the antiparallel beta augmentation mode of non-covalent binding to SUMO protein.	PML body,	[DEST]{1,10}.{0,1}[VIL][DESTVILMA][VIL][VILM].[DEST]{0,5}	-	-	0.002349								cytosol
	WTITLRS	168-174 [A]	-		nucleus,											nucleus,							MOD_CDK_SPxK_1	KLETPLR	270-276 [A]	-	Canonical version of the CDK phosphorylation site which shows specificity towards a lysine/arginine residue at the [ST]+3 position.	nucleus,	...([ST])P.[KR]	-	-	0.001929
					nuclear body											nuclear body								ISNSPTK	290-296 [A]	-		cycloplasmic cyclin-dependent protein kinase holoenzyme complex,
LIG_UBA3_1	LFDLTLVK	49-56 [A]	-	UBA3 adenylation domain binding motif variant based on the UBE2M and UBE2F interactions.	nucleus	[ILM][ILMF].{1,2}[ILM].{0,4}K	-	-	0.001196		LIG_SUMO_SIM_par_1	EWTITLRS	165-172 [A]	-	Motif for the parallel beta augmentation mode of non-covalent binding to SUMO protein.	PML body,	[DEST]{0,5}.[VILPTM][VIL][DESTVILMA][VIL].{0,1}[DEST]{1,10}	-	-	0.004545				DTLSPIK	447-453 [A]	-		cytosol
	LINELK	192-197 [A]	-									WTITLRS	166-172 [A]	-		nucleus,							MOD_CK1_1	SAGSISS	229-235 [A]	-	CK1 phosphorylation site	cytosol,	S..([ST])...	-	-	0.01704
MOD_CDC14_SPxK_1	SPTK	287-290 [A]	-	A subset of Cdk phosphorylation sites conform to the (S)PxK/r pattern that serves as an optimal Cdc14 dephosphorylation site, allowing high catalytic efficiency.	nucleus,	(S)P.[KR]	-	-	0.001227							nuclear body								SISSFQS	232-238 [A]	-		nucleus
	SPFK	442-445 [A]	-		nucleolus,						LIG_UBA3_1	LFDLTLVK	47-54 [A]	-	UBA3 adenylation domain binding motif variant based on the UBE2M and UBE2F interactions.	nucleus	[ILM][ILMF].{1,2}[ILM].{0,4}K	-	-	0.001196				SFQSASD	235-241 [A]	-
					cytosol							LINELK	190-195 [A]	-										SMTSVNS	258-264 [A]	-
MOD_CDK_SPxK_1	KLETPLR	264-270 [A]	-	Canonical version of the CDK phosphorylation site which shows specificity towards a lysine/arginine residue at the [ST]+3 position.	nucleus,	...([ST])P.[KR]	-	-	0.001929		MOD_CDC14_SPxK_1	SPTK	285-288 [A]	-	A subset of Cdk phosphorylation sites conform to the (S)PxK/r pattern that serves as an optimal Cdc14 dephosphorylation site, allowing high catalytic efficiency.	nucleus,	(S)P.[KR]	-	-	0.001227				SVNSEIT	261-267 [A]	-
	ISNSPTK	284-290 [A]	-		cycloplasmic cyclin-dependent protein kinase holoenzyme complex,							SPFK	440-443 [A]	-		nucleolus,								SEITTKK	264-270 [A]	-
	DTLSPFK	439-445 [A]	-		cytosol											cytosol								SSWTSDD	456-462 [A]	-
MOD_CK1_1	SASTISP	223-229 [A]	-	CK1 phosphorylation site	cytosol,	S..([ST])...	-	-	0.01704		MOD_CDK_SPxK_1	KLETPLR	262-268 [A]	-	Canonical version of the CDK phosphorylation site which shows specificity towards a lysine/arginine residue at the [ST]+3 position.	nucleus,	...([ST])P.[KR]	-	-	0.001929				SWTSDDI	457-463 [A]	-
	STISPFQ	225-231 [A]	-		nucleus							ISNSPTK	282-288 [A]	-		cycloplasmic cyclin-dependent protein kinase holoenzyme complex,								SKGTLNR	467-473 [A]	-
	SMTSVNR	252-258 [A]	-									DTLSPFK	437-443 [A]	-		cytosol							MOD_CK2_1	FQITRIE	87-93 [A]	-	Casein kinase 2 (CK2) phosphorylation site	protein kinase CK2 complex,	...([ST])..E	-	-	0.01457
	SWASDDI	449-455 [A]	-								MOD_CK1_1	SASTISP	221-227 [A]	-	CK1 phosphorylation site	cytosol,	S..([ST])...	-	-	0.01704				QQNTILE	132-138 [A]	-		nucleus,
	SKGTLNR	459-465 [A]	-									STISPFQ	223-229 [A]	-		nucleus								EQVSKKE	149-155 [A]	-		cytosol
MOD_CK2_1	FQITRIE	81-87 [A]	-	Casein kinase 2 (CK2) phosphorylation site	protein kinase CK2 complex,	...([ST])..E	-		0.01457			SMTSVNR	250-256 [A]	-										PEISHIE	304-310 [A]	-
	LDQSDRE	161-167 [A]	-		nucleus,							SWASDDI	447-453 [A]	-										DWLSRSE	318-324 [A]	-
	PEISHIE	298-304 [A]	-		cytosol							SKGTLNR	457-463 [A]	-										EEVSEEE	348-354 [A]	-
	DWLSPSE	312-318 [A]	-								MOD_CK2_1	FQITRIE	79-85 [A]	-	Casein kinase 2 (CK2) phosphorylation site	protein kinase CK2 complex,	...([ST])..E	-	-	0.01457				EEESDDE	352-358 [A]	-
	EEISEEE	342-348 [A]	-									LDQSDRE	159-165 [A]	-		nucleus,								DDKSGSE	387-393 [A]	-
	DEKSGSE	379-385 [A]	-									PEISHIE	296-302 [A]	-		cytosol								KSGSEVE	389-395 [A]	-
	KSGSEVE	381-387 [A]	-									DWLSPSE	310-316 [A]	-										DKESGGE	401-407 [A]	-
	DKESGGE	393-399 [A]	-									EEISEEE	340-346 [A]	-										GEASGEE	406-412 [A]	-
	GEASGEE	398-404 [A]	-									DEKSGSE	377-383 [A]	-									MOD_GSK3_1	QQNTILES	132-139 [A]	-	GSK3 phosphorylation recognition site	cytosol,	...([ST])...[ST]	-	-	0.02679
MOD_GSK3_1	STISPFQS	225-232 [A]	-	GSK3 phosphorylation recognition site	cytosol,	...([ST])...[ST]	-	-	0.02679			KSGSEVE	379-385 [A]	-										GSISSFQS	231-238 [A]	-		nucleus
	KLETPLRS	264-271 [A]	-		nucleus							DKESGGE	391-397 [A]	-										KSMTSVNS	257-264 [A]	-
	EVESVAIS	278-285 [A]	-									GEASGEE	396-402 [A]	-										SVNSEITT	261-268 [A]	-
	VAISNSPT	282-289 [A]	-								MOD_GSK3_1	STISPFQS	223-230 [A]	-	GSK3 phosphorylation recognition site	cytosol,	...([ST])...[ST]	-	-	0.02679				KLETPLRS	270-277 [A]	-
	FEKTDWLS	308-315 [A]	-									KLETPLRS	262-269 [A]	-		nucleus								VAISNSPT	288-295 [A]	-
	EQLSNEIS	423-430 [A]	-									EVESVAIS	276-283 [A]	-										EEVSEEES	348-355 [A]	-
	KNISSWAS	445-452 [A]	-									VAISNSPT	280-287 [A]	-										EQPSNEIS	431-438 [A]	-
	IPSTSKGT	455-462 [A]	-									FEKTDWLS	306-313 [A]	-										KNISSWTS	453-460 [A]	-
	DDQSLRFS	517-524 [A]	-									EQLSNEIS	421-428 [A]	-										IPTTSKGT	463-470 [A]	-
MOD_NEK2_2	WTITLR	168-173 [A]	-	NEK2 phosphorylation motif with specific set of residues in the +1 and +2 position to compensate for less favorable residues in the -3 position.	centrosome,	[WYPCAG][^P][^P]([ST])[IFCVML][KRHYF]	-	-	0.001295			KNISSWAS	443-450 [A]	-										DDQSLRFS	525-532 [A]	-
					Ndc80 complex,							IPSTSKGT	453-460 [A]	-									MOD_NEK2_2	WTITLR	174-179 [A]	-	NEK2 phosphorylation motif with specific set of residues in the +1 and +2 position to compensate for less favorable residues in the -3 position.	centrosome,	[WYPCAG][^P][^P]([ST])[IFCVML][KRHYF]	-	-	0.001295
					condensed nuclear chromosome outer kinetochore,							DDQSLRFS	515-522 [A]	-										PSKSLK	493-498 [A]	-		Ndc80 complex,
					cytosol,						MOD_NEK2_2	WTITLR	166-171 [A]	-	NEK2 phosphorylation motif with specific set of residues in the +1 and +2 position to compensate for less favorable residues in the -3 position.	centrosome,	[WYPCAG][^P][^P]([ST])[IFCVML][KRHYF]	-	-	0.001295								condensed nuclear chromosome outer kinetochore,
					nucleus											Ndc80 complex,												cytosol,
MOD_PIKK_1	FTATQFM	466-472 [A]	-	(ST)Q motif which is phosphorylated by PIKK family members.	nucleus,	...([ST])Q..	-	-	0.00923							condensed nuclear chromosome outer kinetochore,												nucleus
	FPMSQPM	496-502 [A]	-		cytosol											cytosol,							MOD_PIKK_1	LKDTQMA	22-28 [A]	-	(ST)Q motif which is phosphorylated by PIKK family members.	nucleus,	...([ST])Q..	-	-	0.00923
MOD_PKA_2	NRFTATQ	464-470 [A]	-	Secondary preference for PKA-type AGC kinase phosphorylation.	cytosol,	.R.([ST])[^P]..	-	-	0.009458							nucleus								FPMTQPM	504-510 [A]	-		cytosol
	LRFSSPH	521-527 [A]	-		nucleus,						MOD_PIKK_1	FTATQFM	464-470 [A]	-	(ST)Q motif which is phosphorylated by PIKK family members.	nucleus,	...([ST])Q..	-	-	0.00923			MOD_PKA_2	NRFTAAQ	472-478 [A]	-	Secondary preference for PKA-type AGC kinase phosphorylation.	cytosol,	.R.([ST])[^P]..	-	-	0.009458
					cAMP-dependent protein kinase complex							FPMSQPM	494-500 [A]	-		cytosol								LRFSSPH	529-535 [A]	-		nucleus,
MOD_Plk_1	FDLTLVK	50-56 [A]	-	Ser/Thr residue phosphorylated by the Plk1 kinase	centralspindlin complex,	.[DNE][^PG][ST](([FYILMVW]..)|([^PEDGKN][FWYLIVM]).)	-	-	0.007674		MOD_PKA_2	NRFTATQ	462-468 [A]	-	Secondary preference for PKA-type AGC kinase phosphorylation.	cytosol,	.R.([ST])[^P]..	-	-	0.009458								cAMP-dependent protein kinase complex
	REWTITL	166-172 [A]	-		nucleus,							LRFSSPH	519-525 [A]	-		nucleus,							MOD_Plk_1	FDLTLAK	56-62 [A]	-	Ser/Thr residue phosphorylated by the Plk1 kinase	centralspindlin complex,	.[DNE][^PG][ST](([FYILMVW]..)|([^PEDGKN][FWYLIVM]).)	-	-	0.007674
	DNKSMTS	249-255 [A]	-		spindle,											cAMP-dependent protein kinase complex								REWTITL	172-178 [A]	-		nucleus,
	PEISHIE	298-304 [A]	-		gamma-tubulin complex,						MOD_Plk_1	FDLTLVK	48-54 [A]	-	Ser/Thr residue phosphorylated by the Plk1 kinase	centralspindlin complex,	.[DNE][^PG][ST](([FYILMVW]..)|([^PEDGKN][FWYLIVM]).)	-	-	0.007674				GNKSMTS	255-261 [A]	-		spindle,
	VEESVSD	386-392 [A]	-		midbody,							REWTITL	164-170 [A]	-		nucleus,								PEISHIE	304-310 [A]	-		gamma-tubulin complex,
	KNISSWA	445-451 [A]	-		cytosol,							DNKSMTS	247-253 [A]	-		spindle,								VEESVSD	394-400 [A]	-		midbody,
	DDQSLRF	517-523 [A]	-		kinetochore,							PEISHIE	296-302 [A]	-		gamma-tubulin complex,								KNISSWT	453-459 [A]	-		cytosol,
					spindle midzone,							VEESVSD	384-390 [A]	-		midbody,								DDQSLRF	525-531 [A]	-		kinetochore,
					nuclear condensin complex,							KNISSWA	443-449 [A]	-		cytosol,												spindle midzone,
					cleavage furrow,							DDQSLRF	515-521 [A]	-		kinetochore,												nuclear condensin complex,
					nucleoplasm,											spindle midzone,												cleavage furrow,
					microtubule organizing center											nuclear condensin complex,												nucleoplasm,
MOD_Plk_4	FDLTLVK	50-56 [A]	-	Ser/Thr residue phosphorylated by Plk4	nucleus,	..[^IRFW]([ST])[ILMVFWY][ILMVFWY].	-	-	0.006019							cleavage furrow,												microtubule organizing center
	QANTMIQ	71-77 [A]	-		cytosol,											nucleoplasm,							MOD_Plk_4	QVNTMVQ	77-83 [A]	-	Ser/Thr residue phosphorylated by Plk4	nucleus,	..[^IRFW]([ST])[ILMVFWY][ILMVFWY].	-	-	0.006019
	KIVSVLQ	182-188 [A]	-		SCF ubiquitin ligase complex,											microtubule organizing center								QQNTILE	132-138 [A]	-		cytosol,
					cleavage furrow,						MOD_Plk_4	FDLTLVK	48-54 [A]	-	Ser/Thr residue phosphorylated by Plk4	nucleus,	..[^IRFW]([ST])[ILMVFWY][ILMVFWY].	-	-	0.006019				KIVSVLQ	188-194 [A]	-		SCF ubiquitin ligase complex,
					centriole,							QANTMIQ	69-75 [A]	-		cytosol,								LIKTVVT	211-217 [A]	-		cleavage furrow,
					gamma-tubulin ring complex,							KIVSVLQ	180-186 [A]	-		SCF ubiquitin ligase complex,												centriole,
					centriolar satellite,											cleavage furrow,												gamma-tubulin ring complex,
					pericentriolar material											centriole,												centriolar satellite,
MOD_ProDKin_1	STISPFQ	225-231 [A]	-	Proline-Directed Kinase (e.g. MAPK) phosphorylation site in higher eukaryotes.	cytosol,	...([ST])P..	-	-	0.01543							gamma-tubulin ring complex,												pericentriolar material
	KLETPLR	264-270 [A]	-		nucleus											centriolar satellite,							MOD_ProDKin_1	KLETPLR	270-276 [A]	-	Proline-Directed Kinase (e.g. MAPK) phosphorylation site in higher eukaryotes.	cytosol,	...([ST])P..	-	-	0.01543
	ISNSPTK	284-290 [A]	-													pericentriolar material								ISNSPTK	290-296 [A]	-		nucleus
	VRFSPYP	292-298 [A]	-								MOD_ProDKin_1	STISPFQ	223-229 [A]	-	Proline-Directed Kinase (e.g. MAPK) phosphorylation site in higher eukaryotes.	cytosol,	...([ST])P..	-	-	0.01543				VRFSPYP	298-304 [A]	-
	DWLSPSE	312-318 [A]	-									KLETPLR	262-268 [A]	-		nucleus								DTLSPIK	447-453 [A]	-
	DTLSPFK	439-445 [A]	-									ISNSPTK	282-288 [A]	-										RFSSPHN	530-536 [A]	-
	RFSSPHN	522-528 [A]	-									VRFSPYP	290-296 [A]	-										NDVTPTA	550-556 [A]	-
	NDVTPTA	542-548 [A]	-									DWLSPSE	310-316 [A]	-									MOD_SUMO_for_1	LKEE	202-205 [A]	-	Motif recognised for modification by SUMO-1	nucleus,	[VILMAFP](K).E	-	-	0.001914
MOD_SUMO_for_1	LKKE	146-149 [A]	-	Motif recognised for modification by SUMO-1	nucleus,	[VILMAFP](K).E	-	-	0.001914			DTLSPFK	437-443 [A]	-										LKDE	361-364 [A]	-		PML body
	LKEE	196-199 [A]	-		PML body							RFSSPHN	520-526 [A]	-										LKLE	497-500 [A]	-
	LKDE	353-356 [A]	-									NDVTPTA	540-546 [A]	-									MOD_SUMO_rev_2	EISHIEEDKF	305-314 [A]	-	Inverted version of SUMOylation motif recognized for modification by SUMO-1	PML body,	[SDE].{0,5}[DE].(K).{0,1}[AIFLMPSTV]	-	-	0.0128
	VKVE	362-365 [A]	-								MOD_SUMO_for_1	LKKE	144-147 [A]	-	Motif recognised for modification by SUMO-1	nucleus,	[VILMAFP](K).E	-	-	0.001914				SHIEEDKF	307-314 [A]	-		nucleus
	LKLE	489-492 [A]	-									LKEE	194-197 [A]	-		PML body								EEDKF	310-314 [A]	-
MOD_SUMO_rev_2	DDNKSM	248-253 [A]	-	Inverted version of SUMOylation motif recognized for modification by SUMO-1	PML body,	[SDE].{0,5}[DE].(K).{0,1}[AIFLMPSTV]	-	-	0.0128			LKDE	351-354 [A]	-										EQDRYDDKS	382-390 [A]	-
	EISHIEEEKF	299-308 [A]	-		nucleus							VKVE	360-363 [A]	-										DRYDDKS	384-390 [A]	-
	SHIEEEKF	301-308 [A]	-									LKLE	487-490 [A]	-										EESVSDDKES	395-404 [A]	-
	EEEKF	304-308 [A]	-								MOD_SUMO_rev_2	DDNKSM	246-251 [A]	-	Inverted version of SUMOylation motif recognized for modification by SUMO-1	PML body,	[SDE].{0,5}[DE].(K).{0,1}[AIFLMPSTV]	-	-	0.0128				ESVSDDKES	396-404 [A]	-
	DEGFEQEVKV	355-364 [A]	-									EISHIEEEKF	297-306 [A]	-		nucleus								SVSDDKES	397-404 [A]	-
	EGFEQEVKV	356-364 [A]	-									SHIEEEKF	299-306 [A]	-										SDDKES	399-404 [A]	-
	EQEVKV	359-364 [A]	-									EEEKF	302-306 [A]	-
	EQDRYDEKS	374-382 [A]	-									DEGFEQEVKV	353-362 [A]	-
	DRYDEKS	376-382 [A]	-									EGFEQEVKV	354-362 [A]	-
	EESVSDDKES	387-396 [A]	-									EQEVKV	357-362 [A]	-
	ESVSDDKES	388-396 [A]	-									EQDRYDEKS	372-380 [A]	-
	SVSDDKES	389-396 [A]	-									DRYDEKS	374-380 [A]	-
	SDDKES	391-396 [A]	-									EESVSDDKES	385-394 [A]	-
TRG_NLS_MonoExtC_3	CKRLKLE	486-492 [A]	-	Monopartite variant of the classical basically charged NLS. C-extended version.	nucleus,	[^DE]((K[RK])|(RK))(([^DE][KR])|([KR][^DE]))(([PKR])|([^DE][DE]))	-	-	0.0007252			ESVSDDKES	386-394 [A]	-
					Nuclear pore,							SVSDDKES	387-394 [A]	-
					NLS-dependent protein nuclear import complex							SDDKES	389-394 [A]	-
TRG_NLS_MonoExtN_4	PPCKRLKL	484-491 [A]	-	Monopartite variant of the classical basically charged NLS. N-extended version.	nucleus,	(([PKR].{0,1}[^DE])|([PKR]))((K[RK])|(RK))(([^DE][KR])|([KR][^DE]))[^DE]	-	-	0.001276		TRG_NLS_MonoExtC_3	CKRLKLE	484-490 [A]	-	Monopartite variant of the classical basically charged NLS. C-extended version.	nucleus,	[^DE]((K[RK])|(RK))(([^DE][KR])|([KR][^DE]))(([PKR])|([^DE][DE]))	-	-	0.0007252
	PCKRLKL	485-491 [A]	-		Nuclear pore,											Nuclear pore,
					NLS-dependent protein nuclear import complex											NLS-dependent protein nuclear import complex
											TRG_NLS_MonoExtN_4	PPCKRLKL	482-489 [A]	-	Monopartite variant of the classical basically charged NLS. N-extended version.	nucleus,	(([PKR].{0,1}[^DE])|([PKR]))((K[RK])|(RK))(([^DE][KR])|([KR][^DE]))[^DE]	-	-	0.001276
												PCKRLKL	483-489 [A]	-		Nuclear pore,
																NLS-dependent protein nuclear import complex
List of excluded ELMs falling inside SMART/PFAM domains and/or scoring poorly with the structural filter (if applicable).
Matches in this list are only likely to be of interest if they are in accessible surface-exposed loops. Motif matches buried in stably folded cores of globular domains are not plausible candidates.
f the structural filter (BETA version) is applicable it is possible to view these structures with Jmol. For more info consult the PDB structure entry used for structure filtering or the SMART or PFAM entries for useful links to solved 3D structures.
Name	Positions	View in Jmol	Elm Description	Cell Compartment	Pattern	PHI-Blast Instance Mapping	Structural Filter Info	Probability			lm Name	Positions	View in Jmol	Elm Description	Cell Compartment	Pattern	PHI-Blast Instance Mapping	Structural Filter Info	Probability
LIG_FHA_2	127-133 [A]	-	Phosphothreonine motif binding a subset of FHA domains that have a preference for an acidic amino acid at the pT+3 position.	nucleus,	..(T)..[DE].	-	-				LIG_FHA_2	125-131 [A]	-	Phosphothreonine motif binding a subset of FHA domains that have a preference for an acidic amino acid at the pT+3 position.	nucleus,	..(T)..[DE].	-	-
				Replication fork											Replication fork
MOD_CK2_1	126-132 [A]	-	Casein kinase 2 (CK2) phosphorylation site	protein kinase CK2 complex,	...([ST])..E	-	-				MOD_CK2_1	124-130 [A]	-	Casein kinase 2 (CK2) phosphorylation site	protein kinase CK2 complex,	...([ST])..E	-	-
				nucleus,											nucleus,
				cytosol											cytosol
MOD_GSK3_1	126-133 [A]	-	GSK3 phosphorylation recognition site	cytosol,	...([ST])...[ST]	-	-				MOD_GSK3_1	124-131 [A]	-	GSK3 phosphorylation recognition site	cytosol,	...([ST])...[ST]	-	-
				nucleus											nucleus
MOD_Plk_4	126-132 [A]	-	Ser/Thr residue phosphorylated by Plk4	nucleus,	..[^IRFW]([ST])[ILMVFWY][ILMVFWY].	-	-				MOD_Plk_4	124-130 [A]	-	Ser/Thr residue phosphorylated by Plk4	nucleus,	..[^IRFW]([ST])[ILMVFWY][ILMVFWY].	-	-
				cytosol,											cytosol,
				SCF ubiquitin ligase complex,											SCF ubiquitin ligase complex,
				cleavage furrow,											cleavage furrow,
				centriole,											centriole,
				gamma-tubulin ring complex,											gamma-tubulin ring complex,
				centriolar satellite,											centriolar satellite,
				pericentriolar material											pericentriolar material
